# Dancing to the beats of the mammalian connectome: Topological and dynamical asymmetries shape infra-slow oscillations

**DOI:** 10.64898/2026.07.01.735524

**Authors:** Anagh Pathak, Rishabh Bapat, Arpan Banerjee

## Abstract

Flexible brain network dynamics unfold on several timescales, despite being constrained by a relatively static structural connectome. Recent cross-species evidence has described infra-slow network modulation, < 0.1 Hz, through two distinct but fundamentally aligned frameworks: transitions between states of integration and segregation identified by high and low global coherence respectively, and periodic transitions between internally and externally oriented attention indexed by the dynamic modulation of alpha power. Here we propose that these infra-slow, structured fluctuations in network engagement stem from a common underlying dynamical motif. Using a network of coupled oscillators embedded in human and macaque empirical connectomes, we show that topological features of brain organization such as modularity, hierarchy and intrinsic dynamical asymmetries naturally give rise to low-frequency collective modes that could nest high frequency states of neuronal communication. These “breathing” dynamics, analogous to beat phenomena in acoustic systems, produce infra-slow fluctuations in global synchrony. Disrupting the connectome topology abolishes such slow coherence oscillations, indicating their dependence on network topology. Furthermore, analytical results from reduced oscillator models reveal how small frequency differences between weakly coupled modules generate slow coherence oscillations, highlighting the importance of dynamical asymmetry. Finally, how neuromodulatory inputs can tune these emergent timescales is discussed, providing a mechanistic link between structural architecture and the dynamic regulation of large-scale brain function.
