## Supplemental Table 1 for "Dancing to the beats of the mammalian connectome: Topological and dynamical asymmetries shape infra-slow oscillations"

	Parcellation	Network	Sync. Freq. LH	Sync. Freq. RH	Predicted SCO Freq. (LH-RH)	Observed SCO Freq.
0	Schaefer	TempPar	11.733	11.656	0.078	0.067
1	Schaefer	Default	11.739	11.757	0.018	0.067
2	Schaefer	all	11.752	11.746	0.006	0.067
3	RM82	TempPar	9.967	9.867	0.1	0.1
4	RM82	Default	10.3	10.227	0.073	0.022
5	RM82	all	10.158	10.053	0.105	0.433
6	AAL	TempPar	11.767	11.744	0.022	0.022
7	AAL	Default	11.181	10.631	0.55	0.111
8	AAL	all	11.539	11.431	0.109	0.144
